# The type of DNA damage response after Decitabine treatment depends on the level of DNMT activity

**DOI:** 10.1101/2023.09.02.556017

**Authors:** Tina Aumer, Linda Bergmayr, Stephanie Kartika, Theodor Zeng, Qingyi Ge, Grazia Giorgio, Maike Däther, Alexander J. Hess, Stylianos Michalakis, Franziska R. Traube

## Abstract

Decitabine and Azacytidine are considered as epigenetic drugs that induce DNA-methyltransferase (DNMT)-DNA crosslinks, resulting in DNA-hypomethylation and -damage. Although they are applied against myeloid cancers, important aspects of their mode of action remain unknown, which highly limits their clinical potential. Using a combinatorial approach, we reveal that the efficacy profile of both compounds primarily depends on the level of induced DNA-damage. Under low DNMT-activity, only Decitabine has a substantial impact. Conversely, when DNMT-activity is high, toxicity and cellular response to both compounds are dramatically increased, but do not primarily depend on DNA-hypomethylation or RNA-associated processes, contradicting an RNA-dependent effect of Azacytidine. By applying spatial proteomics, we show that Decitabine induces a strictly DNMT-dependent multifaceted DNA-damage response based on chromatin-recruitment of various repair-associated proteins. The choice of DNA-repair pathway herby depends on the severity of Decitabine-induced DNA-lesions. While mismatch (MMR) and base-excision DNA repair (BER) as well as RAD50- dependent DNA double-strand break repair are always activated in response to Decitabine, Fanconi anemia-dependent DNA-repair combined with homologous recombination is only activated when DNMT-activity is moderate. In contrast, high DNMT-activity and therefore immense replication stress, induce DNA repair by non-homologous and alternative end-joining.
