## Supplementary material for "The type of DNA damage response after Decitabine treatment depends on the level of DNMT activity": Contains all Supplementary Data except Supplementary Figures: Supplementary_Data_File_2.xlsx

### Sheet: TableS1
Compound Name	ISTD?	Precursor Ion	MS1 Res	Product Ion	MS2 Res	Ret Time (min)	Delta Ret Time	Fragmentor	Collision Energy	Cell Accelerator Voltage	Polarity
A	FALSE	268.1	Wide	136.1	Unit	8.2	2	380	16	5	Positive
A-ISTD	TRUE	278.1	Wide	141.1	Unit	8.2	2	380	16	5	Positive
AzadC	FALSE	229.1	Wide	113.1	Unit	3	2	380	16	5	Positive
C	FALSE	244	Wide	112.1	Unit	2.2	2	380	8	5	Positive
ca5dC	FALSE	272.1	Wide	156.1	Unit	2	2	380	6	5	Positive
ca5dC ISTD	TRUE	274.1	Wide	158.1	Unit	2	2	380	6	5	Positive
C ISTD	TRUE	253	Wide	116.1	Unit	2.2	2	380	8	5	Positive
dA	FALSE	252.1	Wide	136.1	Unit	6.9	2	380	12	5	Positive
dA ISTD	TRUE	267.1	Wide	146.1	Unit	6.9	2	380	12	5	Positive
dC	FALSE	228.1	Wide	112.1	Unit	3.3	2.5	380	5	5	Positive
dC ISTD	TRUE	237.1	Wide	116.1	Unit	3.3	2.5	380	5	5	Positive
dG	FALSE	268	Wide	152.1	Unit	5.2	2	380	6	5	Positive
dG ISTD	TRUE	283.1	Wide	162.1	Unit	5.2	2	380	6	5	Positive
dT	FALSE	243.1	Wide	127	Unit	5.5	2	380	4	5	Positive
dT ISTD	TRUE	250	Wide	129	Unit	5.5	2	380	4	5	Positive
f5dC	FALSE	256.1	Wide	140	Unit	5.5	2	380	5	5	Positive
f5dC ISTD	TRUE	258.1	Wide	142	Unit	5.5	2	380	5	5	Positive
G	FALSE	284.1	Wide	152.1	Unit	5	2	380	10	5	Positive
G ISTD	TRUE	294.1	Wide	157.1	Unit	5	2	380	10	5	Positive
hm5dC	FALSE	258.1	Wide	142.1	Unit	3.4	2	380	4	5	Positive
hm5dC ISTD	TRUE	262.1	Wide	146.1	Unit	3.4	2	380	4	5	Positive
m5dC	FALSE	242	Wide	126.1	Unit	5	2	380	4	5	Positive
m5dC ISTD	TRUE	245	Wide	129.1	Unit	5	2	380	4	5	Positive
U	FALSE	245.1	Wide	113.1	Unit	2.7	2	380	5	5	Positive
U ISTD	TRUE	254.1	Wide	117.1	Unit	2.7	2	380	5	5	Positive
Cycle Time 700 ms

### Sheet: TableS2
Compound Name	ISTD?	Precursor Ion	MS1 Res	Product Ion	MS2 Res	Ret Time (min)	Delta Ret Time	Fragmentor	Collision Energy	Cell Accelerator Voltage	Polarity
A	FALSE	268.1	Wide	136.1	Unit	6.2	1.5	380	16	5	Positive
A-ISTD	TRUE	278.1	Wide	141.1	Unit	6.2	1.5	380	16	5	Positive
AzaC-1	FALSE	245.1	Wide	113.1	Unit	2.8	3	380	8	5	Positive
C	FALSE	244	Wide	112.1	Unit	1.6	1.5	380	8	5	Positive
C ISTD	TRUE	253	Wide	116.1	Unit	1.6	1.5	380	8	5	Positive
ca5C	FALSE	288	Wide	156	Unit	2.2	1.5	380	10	5	Positive
Cm	FALSE	258.1	Wide	112	Unit	3	1.5	380	8	5	Positive
Cm ISTD	TRUE	261.1	Wide	112	Unit	3	1.5	380	8	5	Positive
DHU	FALSE	247.1	Wide	115	Unit	1.7	1.5	380	3	5	Positive
5fC	FALSE	272	Wide	140	Unit	5	1.5	380	10	5	Positive
G	FALSE	284.1	Wide	152.1	Unit	4.8	1.5	380	10	5	Positive
G ISTD	TRUE	294.1	Wide	157.1	Unit	4.8	1.5	380	10	5	Positive
hm5C	FALSE	274.1	Wide	142	Unit	1.7	1.5	380	8	5	Positive
m5C	FALSE	258.1	Wide	126.1	Unit	2.1	1.5	380	10	5	Positive
m5C ISTD	TRUE	261.1	Wide	129.1	Unit	2.1	1.5	380	10	5	Positive
U	FALSE	245.1	Wide	113.1	Unit	2.6	1.5	380	5	5	Positive
U ISTD	TRUE	254.1	Wide	117.1	Unit	2.6	1.5	380	5	5	Positive
Cycle Time 700 ms

### Sheet: TableS3
Compound Name	ISTD?	Precursor Ion	MS1 Res	Product Ion	MS2 Res	Ret Time (min)	Delta Ret Time	Fragmentor	Collision Energy	Cell Accelerator Voltage	Polarity
8oxodG	FALSE	284.1	Wide	168	Unit	6.1	1.5	380	9	5	Positive
8oxodG ISTD	TRUE	289.1	Wide	173	Unit	6.1	1.5	380	9	5	Positive
cadC	FALSE	272.1	Wide	156	Unit	2.8	1.5	380	6	5	Positive
cadC ISTD	TRUE	274.1	Wide	158	Unit	2.8	1.5	380	6	5	Positive
dA	FALSE	252.1	Wide	136	Unit	6.8	1.5	380	12	5	Positive
dA ISTD	TRUE	267.1	Wide	146	Unit	6.8	1.5	380	12	5	Positive
dC	FALSE	228.1	Wide	112	Unit	1.9	1.5	380	5	5	Positive
dC ISTD	TRUE	237.1	Wide	116	Unit	1.9	1.5	380	5	5	Positive
dG	FALSE	268	Wide	152	Unit	5	1.5	380	6	5	Positive
dG ISTD	TRUE	283.1	Wide	162	Unit	5	1.5	380	6	5	Positive
dT	FALSE	243.1	Wide	127	Unit	5.7	1.5	380	3	5	Positive
dT ISTD	TRUE	250	Wide	129	Unit	5.7	1.5	380	3	5	Positive
fdC	FALSE	256.1	Wide	140	Unit	5.3	1.5	380	5	5	Positive
fdC ISTD	TRUE	258.1	Wide	142	Unit	5.3	1.5	380	5	5	Positive
hmdC	FALSE	258.1	Wide	142	Unit	2	1.5	380	4	5	Positive
hmdC ISTD	TRUE	262.1	Wide	146	Unit	2	1.5	380	4	5	Positive
mdC	FALSE	242.1	Wide	126	Unit	2.7	1.5	380	4	5	Positive
mdC ISTD	TRUE	245.1	Wide	129	Unit	2.7	1.5	380	4	5	Positive
Cycle Time 700 ms
